# Host lipids regulate multicellular behavior of a predator of a human pathogen

**DOI:** 10.1101/2024.01.31.578218

**Authors:** Ria Q. Kidner, Eleanor B. Goldstone, Martina R. Laidemitt, Melissa C. Sanchez, Catherine Gerdt, Lorin P. Brokaw, Núria Ros-Rocher, Jamie Morris, W. Sean Davidson, Joseph P. Gerdt

**Affiliations:** Department of Chemistry, Indiana University, Bloomington, IN 47405, USA; Department of Biology, Center for Evolutionary and Theoretical Immunology, Parasite Division, Museum of Southwestern Biology, University of New Mexico, Albuquerque, New Mexico 87131, USA; Department of Functional Genomics and Evolution, Institut de Biologia Evolutiva (Consejo Superior de Investigaciones Científicas-Universitat Pompeu Fabra), Passeig Marítim de la Barceloneta 37-49, 08003 Barcelona, Spain; Department of Cell Biology and Infection and Department of Developmental and Stem Cell Biology, Institut Pasteur, Université Paris-Cité, CNRS UMR3691, 25-28 Rue du Docteur Roux, 75015, Paris, France; Department of Pathology and Laboratory Medicine, University of Cincinnati, Cincinnati OH 45237, USA

## Abstract

As symbionts of animals, microbial eukaryotes benefit and harm their hosts in myriad ways. A model microeukaryote (*Capsaspora owczarzaki*) is a symbiont of *Biomphalaria glabrata* snails and may prevent transmission of parasitic schistosomes from snails to humans. However, it is unclear which host factors determine *Capsaspora’*s ability to colonize snails. Here, we discovered that *Capsaspora* forms multicellular aggregates when exposed to snail hemolymph. We identified a molecular cue for aggregation: a hemolymph-derived phosphatidylcholine, which becomes elevated in schistosome-infected snails. Therefore, *Capsaspora* aggregation may be a response to the physiological state of its host, and it may determine its ability to colonize snails and exclude parasitic schistosomes. Furthermore, *Capsaspora* is an evolutionary model organism whose aggregation may be ancestral to animals. This discovery, that a prevalent lipid induces *Capsaspora* multicellularity, suggests that this aggregation phenotype may be ancient. Additionally, the specific lipid will be a useful tool for further aggregation studies.
