## Supplementary material for "Host lipids regulate multicellular behavior of a predator of a human pathogen": Table S2

### Sheet: naive sera
Protein identity	FC	log2(FC)	raw.pval	=-LOG10(p)
A0A2C9M2G0	17.38	4.1194	4.2034e-05	4.3764
A0A2C9LW32	18.703	4.2252	4.6009e-05	4.3372
A0A2C9K8S8	7.6933	2.9436	6.0529e-05	4.218
A0A2C9KRV0	0.37273	-1.4238	9.2209e-05	4.0352
A0A182YTN9	18.585	4.2161	0.0001091	3.9622
A0A2C9KDK9	10.801	3.4331	0.0001354	3.8684
A0A182YTZ4	20.726	4.3733	0.00021216	3.6733
A0A2C9KBZ9	0.35712	-1.4855	0.00029596	3.5288
A0A5K4F7L9	0.38283	-1.3852	0.00034544	3.4616
A0A182YTV5	5.8237	2.5419	0.0003632	3.4398
A0A2C9KH87	6.7874	2.7629	0.0003845	3.4151
A0A2C9JZ88	21.783	4.4452	0.00040949	3.3878
A0A2C9JLV0	9.0653	3.1804	0.00041458	3.3824
A0A2C9K4X1	16.559	4.0496	0.00043839	3.3581
A0A2C9KK80	0.38997	-1.3586	0.00058502	3.2328
A0A1C7D012	53.493	5.7413	0.00058597	3.2321
A0A2C9K6U0	5.0231	2.3286	0.00059149	3.2281
A0A2C9K1A5	5.8301	2.5435	0.00061652	3.21
J7JGR6	5.8216	2.5414	0.00063708	3.1958
A0A2C9L1T3	8.5227	3.0913	0.00078318	3.1061
A0A2C9KS50	17.221	4.1061	0.00079213	3.1012
A0A2C9L2Z0	4.618	2.2073	0.00098055	3.0085
A0A2C9KZ52	23.269	4.5403	0.0010262	2.9888
A0A2C9KEV4	4.8062	2.2649	0.0011341	2.9453
A0A2C9KQ96	9.8641	3.3022	0.0011596	2.9357
A0A2C9LIC7	63.95	5.9989	0.0011798	2.9282
A0A2C9KFA6	4.3022	2.1051	0.0012356	2.9081
A0A2C9KGE7	4.791	2.2603	0.0013582	2.867
A0A2C9L4J3	0.44008	-1.1842	0.00142	2.8477
A0A2C9K3Y9	4.8289	2.2717	0.0014265	2.8457
A0A2C9KB11	5.2471	2.3915	0.0014625	2.8349
A0A2C9JFW4	6.4103	2.6804	0.0015132	2.8201
A0A2C9LDT7	6.5939	2.7211	0.001673	2.7765
A0A2C9LN40	5.3443	2.418	0.0017829	2.7489
A0A2C9JRA5	4.3106	2.1079	0.0018988	2.7215
A0A2C9L2Q8	4.3651	2.126	0.0019363	2.713
A0A2C9JZC6	6.1035	2.6096	0.0020683	2.6844
A0A2C9KES5	4.7466	2.2469	0.0021137	2.675
A0A2C9K567	4.1163	2.0414	0.0022314	2.6514
A0A2C9K9E3	0.43839	-1.1897	0.0023595	2.6272
A0A2C9K8E1	0.029669	-5.0749	0.002573	2.5896
A0A2C9KGE4	64.863	6.0193	0.0026484	2.577
A0A2C9JEE2	0.3135	-1.6734	0.0026939	2.5696
A0A2C9KZL1	5.6714	2.5037	0.0027413	2.562
A0A2C9M206	127.88	6.9987	0.002756	2.5597
A0A2C9M761	8.2278	3.0405	0.0027777	2.5563
A0A2C9KT68	6.016	2.5888	0.002816	2.5504
A0A2C9L0V8	21.757	4.4434	0.0028819	2.5403
A0A2C9M1Z9	5.3793	2.4274	0.0032162	2.4927
A0A2C9MA05	4.9032	2.2937	0.00334	2.4763
A0A2C9KLX3	4.5526	2.1867	0.0036067	2.4429
A0A182YTM6	4.8364	2.2739	0.003625	2.4407
A0A2C9KN83	78.592	6.2963	0.0036892	2.4331
A0A2C9M4X4	4.1163	2.0414	0.0039768	2.4005
A0A2C9JTK9	0.085654	-3.5453	0.0041892	2.3779
A0A2C9KK68	0.0037943	-8.0419	0.0045802	2.3391
A0A2C9KU06	10.923	3.4493	0.0047767	2.3209
A0A2C9LI19	6.8923	2.785	0.0048395	2.3152
A0A2C9M3C1	13.578	3.7632	0.005017	2.2996
A0A2C9K1M5	5.7421	2.5216	0.0051472	2.2884
A0A2C9M9F6	6.2052	2.6335	0.0052208	2.2823
A0A2C9KXE9	0.049967	-4.3229	0.0058783	2.2307
A0A2C9KIQ1	6.5123	2.7032	0.0060112	2.221
A0A2C9LP52	41.916	5.3894	0.0060316	2.2196
A0A2C9KEQ2	0.1865	-2.4227	0.0061187	2.2133
A0A2C9K8K4	4.5549	2.1874	0.0061726	2.2095
A0A2C9KMP1	3.8557	1.947	0.0065291	2.1851
A0A2C9K4A4	0.38588	-1.3738	0.0065427	2.1842
A0A2C9K4U7	12.888	3.6879	0.006751	2.1706
A0A2C9LWY7	0.023888	-5.3876	0.0070334	2.1528
A0A2C9KY27	6.7584	2.7567	0.007578	2.1204
A0A2C9JIG9	0.033982	-4.8791	0.0077589	2.1102
B5L013	4.3167	2.1099	0.0083194	2.0799
A0A2C9JY97	0.057439	-4.1218	0.009313	2.0309
A0A2C9LZ18	4.4761	2.1622	0.0096332	2.0162
A0A2C9LZX7	6.0811	2.6043	0.010741	1.969
A0A2C9LZL9	3.3977	1.7646	0.01077	1.9678
A0A2C9JDM2	0.010373	-6.5911	0.01089	1.963
A0A2C9JEE8	0.27245	-1.8759	0.011397	1.9432
A0A2C9M8Z9	0.26321	-1.9257	0.011566	1.9368
A0A2C9JEE1	0.19559	-2.3541	0.012362	1.9079
A0A2C9KA31	0.27839	-1.8448	0.012537	1.9018
A0A2C9JPW0	4.3903	2.1343	0.013622	1.8657
A0A182YTK6	32.471	5.0211	0.013624	1.8657
A0A2C9JSZ9	0.48396	-1.047	0.014055	1.8522
A0A2C9LAR0	4.0114	2.0041	0.014135	1.8497
A0A2C9KYL5	4.2848	2.0992	0.014488	1.839
A0A2C9K768	0.25665	-1.9621	0.014524	1.8379
A0A2C9L626	0.47083	-1.0867	0.014645	1.8343
A0A2C9K4W5	0.05468	-4.1929	0.014768	1.8307
A0A2C9JRW1	0.10367	-3.2699	0.015077	1.8217
A0A2C9JD08	3.1855	1.6715	0.01552	1.8091
A0A2C9JTM5	0.22342	-2.1622	0.016019	1.7954
A0A2C9LC69	0.24579	-2.0245	0.016829	1.7739
A0A2C9JS51	5.1209	2.3564	0.016903	1.772
A0A2C9L4W7	12.04	3.5897	0.017484	1.7574
A0A2C9LVI9	0.24083	-2.0539	0.01757	1.7552
A0A2C9KWI6	3.5369	1.8225	0.017856	1.7482
A0A2C9L7B5	0.24099	-2.053	0.018314	1.7372
A0A2C9KYN2	4.9707	2.3135	0.018391	1.7354
A0A2C9JG41	0.2559	-1.9663	0.018907	1.7234
A0A2C9K747	3.1917	1.6743	0.019145	1.718
A0A2C9L7F9	0.28784	-1.7967	0.019363	1.713
A0A2C9JTE2	9.3168	3.2198	0.019379	1.7127
A0A2C9LBH9	5.1792	2.3727	0.01988	1.7016
A0A2C9LHM1	4.409	2.1405	0.020048	1.6979
A0A2C9JJ67	0.099818	-3.3246	0.020619	1.6857
A0A2C9LU85	6.1491	2.6204	0.020893	1.68
A0A2C9LEP5	0.10565	-3.2426	0.02144	1.6688
A0A2C9KZ09	2.8728	1.5225	0.021654	1.6645
A0A2C9M935	0.34381	-1.5403	0.022303	1.6516
A0A2C9LR18	0.29228	-1.7746	0.02234	1.6509
A0A2C9JPV6	2.7058	1.4361	0.022496	1.6479
A0A2C9KV22	3.3562	1.7468	0.022603	1.6458
A0A2C9L8N3	12.453	3.6385	0.022722	1.6436
A0A2C9KXC9	1.5957	0.6742	0.023037	1.6376
A0A2C9LDB3	0.23032	-2.1183	0.025467	1.594
A0A2C9M4F4	0.2333	-2.0998	0.025738	1.5894
A0A2C9KCJ4	0.05572	-4.1657	0.025923	1.5863
A0A2C9LF27	0.22581	-2.1468	0.02596	1.5857
A0A2C9KR83	0.12407	-3.0108	0.027323	1.5635
A0A2C9LBY8	25.514	4.6732	0.030209	1.5199
A0A2C9LHX3	0.34396	-1.5397	0.030288	1.5187
A0A2C9KI62	0.21121	-2.2433	0.0306	1.5143
A0A2C9JU34	0.39822	-1.3284	0.031859	1.4968
A0A2C9JW72	5.9376	2.5699	0.032272	1.4912
A0A2C9KAH9	0.16344	-2.6132	0.032651	1.4861
A0A2C9LX53	0.015946	-5.9706	0.032655	1.486
A0A2C9JCY4	0.32538	-1.6198	0.032655	1.486
A0A2C9LIX1	0.045049	-4.4724	0.033447	1.4756
A0A182ZNF2	0.017404	-5.8444	0.033731	1.472
A0A2C9LDU7	0.1936	-2.3689	0.033765	1.4715
A0A2C9JYM5	2.9434	1.5575	0.033869	1.4702
A0A2C9JEE4	0.24768	-2.0134	0.034459	1.4627
A0A2C9KT81	0.19044	-2.3926	0.034866	1.4576
A0A2C9JWA7	0.20313	-2.2996	0.035004	1.4559
A0A2C9LGZ9	7.0456	2.8167	0.035217	1.4532
A0A2C9LR51	0.18988	-2.3968	0.035515	1.4496
A0A2C9K2Q6	0.23424	-2.0939	0.035674	1.4476
A0A2C9LLE2	2.8701	1.5211	0.036024	1.4434
A0A2C9L0S5	0.18951	-2.3997	0.036184	1.4415
A0A2C9LII8	8.6469	3.1122	0.037965	1.4206
A0A2C9LFY6	0.0083851	-6.8979	0.037967	1.4206
A0A2C9JQ48	0.0029198	-8.4199	0.038953	1.4095
A0A2C9JUW1	0.08413	-3.5712	0.040194	1.3958
A0A2C9LV66	3.0765	1.6213	0.040622	1.3912
A0A2C9LMV6	0.073783	-3.7606	0.041044	1.3868
A0A2C9JJ60	0.20092	-2.3153	0.043071	1.3658
A0A2C9L767	2.931	1.5514	0.043382	1.3627
A0A2C9LZF7	0.16948	-2.5608	0.044657	1.3501
A0A2C9M0Q2	0.18223	-2.4561	0.045383	1.3431
A0A2C9JKQ1	0.21059	-2.2475	0.045435	1.3426
A0A2C9JX40	0.16437	-2.605	0.046175	1.3356
A0A2C9JJ62	0.16251	-2.6214	0.04641	1.3334
A0A182YTY8	4.8453	2.2766	0.048845	1.3112
A0A2C9KSZ6	0.11673	-3.0987	0.049499	1.3054
A0A2C9JGI5	0.19261	-2.3763	0.050609	1.2958
A0A2C9JYA1	0.21403	-2.2241	0.050669	1.2953
A0A2C9LTC4	6.8585	2.7779	0.051315	1.2898
A0A2C9KEZ0	0.15799	-2.6621	0.051421	1.2889
A0A2C9KIF9	0.15454	-2.6939	0.052865	1.2768
A0A2C9JIJ8	0.2877	-1.7974	0.053152	1.2745
A0A2C9K0C2	4.5121	2.1738	0.053291	1.2733
A0A2C9M688	3.1472	1.6541	0.053718	1.2699
A0A2C9LYC1	0.23738	-2.0747	0.05378	1.2694
A0A2C9JSG6	0.14228	-2.8132	0.055226	1.2579
A0A2C9L5X4	0.14851	-2.7514	0.058397	1.2336
A0A2C9JKQ7	0.1465	-2.7711	0.058679	1.2315
A0A2C9KGJ4	0.14901	-2.7465	0.059535	1.2252
A0A2C9JT97	0.32387	-1.6265	0.060685	1.2169
A0A2C9KHL9	0.13895	-2.8474	0.060812	1.216
A0A2C9JQ26	0.15258	-2.7123	0.061532	1.2109
A0A2C9KAT3	6.0211	2.59	0.06304	1.2004
A0A2C9JNJ5	0.022894	-5.4489	0.063592	1.1966
A0A2C9LYA2	0.12284	-3.0252	0.06374	1.1956
A0A2C9JDL4	0.47065	-1.0873	0.064676	1.1893
A0A2C9LRX1	0.31865	-1.6499	0.067149	1.173
A0A2C9JIX1	0.10895	-3.1983	0.069323	1.1591
A0A2C9JT15	2.2876	1.1938	0.071347	1.1466
A0A2C9JMK4	0.10599	-3.238	0.071939	1.143
A0A2C9KD21	6.3795	2.6734	0.07202	1.1425
A0A182YTN2	0.50546	-0.98433	0.073052	1.1364
A0A2C9LXS4	0.052843	-4.2421	0.075248	1.1235
A0A2C9JYX5	6.7159	2.7476	0.076984	1.1136
A0A182YTS9	1.7553	0.81171	0.077177	1.1125
A0A2C9K0Q0	9.4568	3.2413	0.078133	1.1072
A0A2C9KVW4	0.058642	-4.0919	0.078385	1.1058
A0A2C9LG13	0.08661	-3.5293	0.079029	1.1022
A0A3Q0KCX1	13.339	3.7375	0.083561	1.078
A0A2C9JGN1	0.14359	-2.8	0.084174	1.0748
A0A2C9KMH2	0.096643	-3.3712	0.084323	1.0741
A0A2C9M9B3	0.15452	-2.6941	0.085023	1.0705
A0A2C9M777	0.2378	-2.0722	0.085222	1.0694
A0A2C9LNN0	0.24764	-2.0137	0.087098	1.06
A0A2C9K1R5	0.22701	-2.1392	0.087627	1.0574
A0A2C9JII1	0.028859	-5.1148	0.087832	1.0563
A0A2C9L4B6	0.18926	-2.4016	0.088497	1.0531
A0A2C9K961	0.072176	-3.7923	0.089283	1.0492
A0A2C9JC99	0.08758	-3.5133	0.090699	1.0424
A0A182Z1X8	10.567	3.4015	0.090982	1.041
A0A2C9JEF9	0.10267	-3.2839	0.091089	1.0405
A0A2C9KXR1	0.54468	-0.87652	0.091755	1.0374
A0A2C9JTX7	0.26226	-1.9309	0.093407	1.0296
A0A2C9JLI5	0.1467	-2.7691	0.095188	1.0214
A0A2C9M2X7	0.14483	-2.7876	0.097269	1.012
A0A2C9JED9	0.18413	-2.4412	0.097746	1.0099
A0A2C9LQV6	3.611	1.8524	0.10017	0.99925
A0A2C9M9G4	0.42825	-1.2235	0.10249	0.98931
A0A2C9JVA9	0.083472	-3.5826	0.10571	0.97588
A0A2C9LAM5	15.54	3.9579	0.10615	0.97408
A0A2C9LNU4	0.065828	-3.9252	0.10726	0.96958
A0A2C9KRE4	1.9501	0.96355	0.10976	0.95956
A0A2C9LZZ7	0.417	-1.2619	0.11106	0.95445
A0A2C9JQI8	3.8685	1.9518	0.11404	0.94293
A0A2C9JBT7	0.08876	-3.4939	0.11472	0.94038
A0A2C9KXU7	0.0028405	-8.4596	0.11574	0.9365
A0A2C9KNY4	0.3174	-1.6556	0.11721	0.93103
A0A2C9KRL8	1.6798	0.74833	0.11752	0.9299
A0A2C9KBD9	0.014635	-6.0944	0.1201	0.92047
A0A2C9JQJ1	2.9193	1.5456	0.12245	0.91203
A0A2C9LCC3	0.37329	-1.4216	0.12538	0.90178
A0A2C9LAA7	2.0172	1.0124	0.12706	0.896
A0A2C9JRQ3	3.8024	1.9269	0.12802	0.89272
A0A2C9M2G3	0.32981	-1.6003	0.12996	0.8862
A0A2C9JEE0	0.39338	-1.346	0.14161	0.84891
A0A2C9LVY9	1.7804	0.83218	0.14301	0.84462
A0A2C9JKV1	0.28353	-1.8184	0.14323	0.84396
A0A2C9M814	0.097526	-3.3581	0.14378	0.84229
A0A2C9K6J4	2.8925	1.5323	0.15236	0.81712
A0A2C9LJM4	0.099941	-3.3228	0.15336	0.81429
A0A2C9L2D8	0.53372	-0.90584	0.15793	0.80152
A0A2C9M3U0	2.0717	1.0508	0.16085	0.79358
A0A5K4F3J1	5.2463	2.3913	0.16087	0.79352
A0A2C9LTD1	0.068556	-3.8666	0.16163	0.79147
A0A2C9K0Q4	4.4811	2.1639	0.16243	0.78934
A0A2C9L5G3	5.3259	2.413	0.16321	0.78726
A0A2C9LDJ9	2.823	1.4972	0.16641	0.77881
A0A2C9KH92	4.3264	2.1132	0.16851	0.77338
A0A2C9KJP3	18.954	4.2444	0.17152	0.7657
A0A2C9K7J0	0.32924	-1.6028	0.17421	0.75893
A0A2C9M8C8	8.0766	3.0137	0.18127	0.74168
A0A2C9KIT9	0.017483	-5.8379	0.18209	0.73972
A0A2C9KZZ3	0.25246	-1.9859	0.18373	0.73582
A0A2C9LWE8	7.504	2.9077	0.1914	0.71805
A0A2C9KRV5	0.10584	-3.24	0.19311	0.7142
A0A2C9JRP1	1.9481	0.96208	0.19382	0.71261
A0A2C9JSY7	2.8428	1.5073	0.196	0.70774
A0A2C9JBM8	1.9214	0.94219	0.20245	0.69368
A0A2C9JN00	0.16461	-2.6029	0.20357	0.69128
A0A5K4FAR9	0.23555	-2.0859	0.20448	0.68935
A0A2C9LZ46	0.39131	-1.3536	0.20577	0.68661
A0A2C9M0S3	0.42468	-1.2356	0.20673	0.68459
A0A2C9LXY7	26.344	4.7194	0.20925	0.67934
A0A2C9LDS5	0.39077	-1.3556	0.21171	0.67427
A0A182YTZ7	1.3592	0.44271	0.21238	0.67288
A0A2C9JPV0	0.44556	-1.1663	0.21338	0.67084
A0A2C9KBG0	0.41724	-1.261	0.21722	0.66311
A0A2C9JX65	1.4763	0.56195	0.21817	0.66121
A0A2C9KVF0	3.7435	1.9044	0.22059	0.65642
A0A2C9KXR6	2.8278	1.4997	0.22419	0.64938
A0A2C9MA18	0.55557	-0.84797	0.22498	0.64785
A0A2C9JN16	2.7776	1.4739	0.22914	0.63989
A0A2C9K1S9	3.5057	1.8097	0.23085	0.63667
A0A2C9LZD9	15.291	3.9346	0.24035	0.61916
A0A182YTM4	1.9284	0.94742	0.24064	0.61863
A0A2C9KXK0	0.51524	-0.95668	0.25214	0.59836
A0A2C9JHG8	3.9528	1.9829	0.25298	0.59691
A0A2C9LIG5	3.2294	1.6913	0.25753	0.58918
A0A2C9KTV2	7.1433	2.8366	0.26057	0.58408
A0A2C9KQT2	0.30567	-1.71	0.26395	0.57847
A0A2C9LWC4	0.51877	-0.94684	0.27222	0.56509
A0A2C9LMB7	0.37468	-1.4163	0.27832	0.55546
A0A2C9LYS7	1.7762	0.82879	0.28508	0.54503
A0A2C9LJ73	2.1672	1.1159	0.2881	0.54046
A0A2C9KKQ8	2.2819	1.1902	0.28817	0.54036
A0A2C9M2N3	1.6008	0.6788	0.29049	0.53687
A0A2C9KZA8	0.48589	-1.0413	0.30261	0.51912
A0A2C9K773	1.8257	0.86844	0.30482	0.51596
A0A2C9KAH5	2.8637	1.5179	0.30686	0.51306
A0A2C9K0G5	2.3298	1.2202	0.30839	0.5109
A0A2C9JWW9	0.54008	-0.88876	0.30953	0.5093
A0A2C9LND6	7.0361	2.8148	0.31115	0.50703
A0A2C9JMH8	1.2486	0.32027	0.31896	0.49626
A0A2C9JGU2	0.5576	-0.84269	0.32686	0.48564
A0A2C9JRX4	1.9377	0.95436	0.32691	0.48557
A0A2C9K622	0.68237	-0.55136	0.33603	0.47362
A0A2C9KFX6	0.42883	-1.2215	0.33782	0.47131
A0A2C9LDM8	1.3737	0.45811	0.33828	0.47072
A0A2C9KGI5	1.5027	0.58751	0.34091	0.46736
O77003	0.45373	-1.1401	0.34115	0.46706
A0A2C9JCM8	3.1974	1.6769	0.34209	0.46586
A0A2C9KBV6	3.117	1.6402	0.34297	0.46474
A0A182YTL1	0.52523	-0.92898	0.35189	0.4536
A0A2C9JQ28	2.3763	1.2487	0.35418	0.45077
Q26565	3.3114	1.7274	0.36007	0.44361
A0A2C9KW74	1.729	0.78997	0.3615	0.4419
A0A182YTQ2	1.6857	0.75336	0.36221	0.44104
A0A182ZR68	2.1386	1.0966	0.37358	0.42761
A0A2C9K1T9	4.0409	2.0147	0.37789	0.42263
A0A2C9JLV1	1.4061	0.49168	0.37924	0.42109
A0A2C9LVN0	9.6236	3.2666	0.38514	0.41438
A0A2C9LSY8	1.847	0.88516	0.39129	0.40751
A0A2C9JJ59	0.15126	-2.7249	0.39313	0.40546
A0A5K4F8A5	1.253	0.3254	0.39555	0.4028
A0A2C9LZF2	0.4431	-1.1743	0.39974	0.39822
A0A2C9KFF2	0.61175	-0.70898	0.4037	0.39394
A0A2C9K8D8	0.48614	-1.0406	0.41385	0.38316
A0A2C9KD14	0.59606	-0.74648	0.41689	0.37998
A0A2C9LHU8	2.0504	1.0359	0.44127	0.3553
A0A2C9JYQ0	4.2899	2.1009	0.44639	0.35028
A0A2C9JCT5	3.2483	1.6997	0.46134	0.33598
A0A2C9JS55	4.7203	2.2389	0.47171	0.32632
A0A2C9L1V2	1.482	0.56752	0.48222	0.31676
A0A913KPM2	2.7369	1.4525	0.48515	0.31412
A0A2C9KI31	0.53252	-0.9091	0.48564	0.31368
A0A2C9K9S2	1.1697	0.2262	0.49414	0.30615
A0A2C9K5L4	1.2585	0.33175	0.5051	0.29662
C4QL66	0.71743	-0.4791	0.52849	0.27697
G4VTQ0	0.65577	-0.60873	0.53031	0.27547
A0A2C9KEH3	0.65733	-0.60531	0.53121	0.27474
A0A2C9L110	0.3423	-1.5467	0.53989	0.26769
A0A182YTV1	0.60959	-0.71408	0.54247	0.26563
A0A2C9L3T5	1.1501	0.20171	0.5531	0.2572
A0A2C9LH56	1.1495	0.20096	0.55494	0.25575
A0A2C9K6R6	0.74052	-0.43338	0.55915	0.25247
A0A3Q0KPZ3	1.7662	0.82063	0.57742	0.23851
A0A2C9JIY1	0.70908	-0.49598	0.57939	0.23703
A0A2C9LAP5	0.71066	-0.49276	0.58211	0.235
A0A2C9JIA9	0.71736	-0.47923	0.59366	0.22646
A0A2C9L6J9	0.62526	-0.67747	0.59564	0.22502
A0A2C9LDC6	0.44729	-1.1607	0.60002	0.22184
A0A2C9LG28	1.1347	0.18229	0.6009	0.2212
A0A2C9L092	1.709	0.77317	0.60321	0.21953
A0A182YU58	0.65104	-0.61918	0.61086	0.21406
A0A2C9JYN6	0.639	-0.64612	0.61992	0.20766
A0A2C9JFF1	1.961	0.9716	0.62006	0.20757
A0A2C9K969	0.87546	-0.19189	0.6228	0.20565
A0A2C9LMG4	1.3689	0.45303	0.62708	0.20268
G4VFE1	1.522	0.60592	0.62788	0.20212
A0A2C9M4H6	0.68618	-0.54333	0.62821	0.20189
A0A2C9LB17	0.74156	-0.43136	0.62822	0.20189
A0A2C9JSH3	1.126	0.17118	0.62837	0.20179
A0A2C9KKP4	0.78786	-0.34399	0.63167	0.19951
A0A2C9LYB5	0.67522	-0.56658	0.63718	0.19574
A0A2C9JL31	0.78007	-0.35833	0.64107	0.19309
A0A2C9L9F5	1.2547	0.32729	0.64137	0.19289
A0A2C9JF26	0.78615	-0.34712	0.64709	0.18904
A0A2C9MA53	0.80501	-0.31293	0.64975	0.18725
A0A2C9LBZ0	1.1185	0.16161	0.65199	0.18576
A0A2C9KJA2	1.5149	0.59918	0.65774	0.18195
A0A2C9LDT5	0.80096	-0.32019	0.6624	0.17888
A0A2C9L7N6	1.4347	0.52073	0.66276	0.17864
A0A2C9M549	0.63893	-0.64626	0.6683	0.17503
A0A2C9K7F1	1.3118	0.39156	0.66857	0.17485
A0A2C9JED8	0.82812	-0.27209	0.67655	0.1697
A0A5K4F8N8	0.73559	-0.44302	0.67657	0.16969
A0A182YTZ0	1.2873	0.36437	0.67716	0.16931
A0A2C9KB77	1.1053	0.14449	0.68172	0.16639
A0A182YTP1	1.1046	0.14358	0.68393	0.16499
A0A2C9KB73	1.1043	0.14317	0.68493	0.16435
A0A2C9M460	1.1028	0.14114	0.68984	0.16125
A0A5K4FAQ2	1.0983	0.1353	0.704	0.15243
A0A2C9JBA2	1.2138	0.27957	0.71643	0.14483
A0A2C9JX43	1.0961	0.13241	0.72313	0.14078
A0A2C9KE22	1.0909	0.12554	0.72755	0.13814
A0A2C9LS87	0.87533	-0.1921	0.72822	0.13774
A0A2C9KVR9	0.86918	-0.20228	0.72869	0.13746
A0A2C9LJ07	0.864	-0.21089	0.73139	0.13585
A0A2C9JTZ6	1.0931	0.12847	0.73257	0.13515
E9LZR7	0.87489	-0.19282	0.74073	0.13034
A0A2C9JZU4	1.1232	0.16766	0.75737	0.12069
A0A2C9JDZ3	0.87907	-0.18595	0.76158	0.11829
A0A2C9JUV8	0.88089	-0.18297	0.76431	0.11673
A0A2C9M181	1.0818	0.11343	0.76808	0.1146
A0A2C9JIV9	1.1936	0.25532	0.77291	0.11187
A0A2C9LUS5	1.1847	0.24448	0.77347	0.11156
A0A2C9JQI5	0.89646	-0.15768	0.77556	0.11039
P32070	1.2632	0.33709	0.7827	0.1064
A0A2C9JEP6	0.87514	-0.19242	0.7836	0.10591
A0A2C9KUU9	1.0756	0.10508	0.78741	0.1038
A0A2C9L7I3	1.396	0.48131	0.79463	0.099837
A0A2C9K9G5	1.1917	0.25306	0.79625	0.098953
A0A2C9K658	1.0691	0.096438	0.7967	0.098704
A0A2C9LPW3	0.91221	-0.13257	0.80334	0.095102
A0A2C9K518	1.134	0.18143	0.80407	0.094708
P13566	0.92001	-0.12027	0.8179	0.087302
A0A2C9KXF5	1.0646	0.09029	0.82087	0.085723
A0A2C9KT65	0.91619	-0.12628	0.82212	0.085062
A0A2C9K4P1	1.0952	0.13124	0.82579	0.083128
A0A2C9KYT4	1.2706	0.34557	0.83476	0.07844
A0A2C9LQ28	1.058	0.081354	0.84058	0.07542
Q8T9N5	0.93515	-0.096724	0.84769	0.071763
A0A2C9LS68	1.0541	0.076016	0.85216	0.069477
A0A2C9JY96	1.0502	0.070679	0.85553	0.067763
A0A2C9K9R8	1.0529	0.07443	0.85558	0.067742
A0A2C9JEY5	1.1109	0.15173	0.86183	0.064579
A0A2C9KID3	0.9434	-0.084055	0.86481	0.06308
A0A2C9K6Y1	0.95198	-0.070994	0.8906	0.050316
A0A2C9JYL0	1.0375	0.053087	0.894	0.048663
A0A2C9K7A5	0.94301	-0.084659	0.91397	0.039069
A0A2C9LLZ4	1.0304	0.043263	0.91479	0.038677
A0A2C9L0T1	1.0292	0.041496	0.91848	0.036931
A0A2C9M330	1.0291	0.04137	0.91874	0.036806
A0A2C9KFB6	0.96853	-0.046136	0.92595	0.033413
A0A2C9JFQ3	0.97577	-0.035394	0.94218	0.025866
A0A2C9JCT8	0.98232	-0.025735	0.95442	0.020261
A0A2C9LMM6	0.96254	-0.055088	0.96047	0.017514
A0A2C9JUV6	1.0147	0.021038	0.96235	0.016667
A0A2C9KBD5	1.0146	0.020941	0.96253	0.016587
A0A2C9LS89	0.98547	-0.021118	0.96469	0.015614
A0A182YU18	1.01	0.014305	0.97467	0.011142
A0A2C9JVS4	0.9761	-0.034904	0.97538	0.010828
A0A2C9K9Z8	0.99178	-0.011906	0.97979	0.0088671
A0A2C9LBF9	1.0075	0.010725	0.97987	0.0088296
A0A2C9LJM9	0.99184	-0.011819	0.97994	0.0088026
A0A2C9JLE7	1.0067	0.0096124	0.98901	0.0047979
A0A2C9JCC1	1.0031	0.004477	0.9922	0.0034023
A0A2C9LGP3	0.99751	-0.0035982	0.9934	0.0028772

### Sheet: inf vs nai M-line
Protein identity	log2(FC)	Other proteins	non-significant	similar in NMRI
A0A2C9KRV0	-1.4238	4.0352
A0A2C9KBZ9	-1.4855	3.5288
A0A5K4F7L9	-1.3852	3.4616
A0A2C9KK80	-1.3586	3.2328
A0A2C9L4J3	-1.1842	2.8477
A0A2C9K9E3	-1.1897	2.6272
A0A2C9K8E1	-5.0749	2.5896
A0A2C9JEE2	-1.6734	2.5696
A0A2C9JTK9	-3.5453	2.3779
A0A2C9KK68	-8.0419	2.3391
A0A2C9KXE9	-4.3229	2.2307
A0A2C9KEQ2	-2.4227	2.2133
A0A2C9K4A4	-1.3738	2.1842
A0A2C9LWY7	-5.3876	2.1528
A0A2C9JIG9	-4.8791	2.1102
A0A2C9JY97	-4.1218	2.0309
A0A2C9JDM2	-6.5911	1.963
A0A2C9JEE8	-1.8759	1.9432
A0A2C9M8Z9	-1.9257	1.9368
A0A2C9JEE1	-2.3541	1.9079
A0A2C9KA31	-1.8448	1.9018
A0A2C9JSZ9	-1.047	1.8522
A0A2C9K768	-1.9621	1.8379
A0A2C9L626	-1.0867	1.8343
A0A2C9K4W5	-4.1929	1.8307
A0A2C9JRW1	-3.2699	1.8217
A0A2C9JTM5	-2.1622	1.7954
A0A2C9LC69	-2.0245	1.7739
A0A2C9LVI9	-2.0539	1.7552
A0A2C9L7B5	-2.053	1.7372
A0A2C9JG41	-1.9663	1.7234
A0A2C9L7F9	-1.7967	1.713
A0A2C9JJ67	-3.3246	1.6857
A0A2C9LEP5	-3.2426	1.6688
A0A2C9M935	-1.5403	1.6516
A0A2C9LR18	-1.7746	1.6509
A0A2C9LDB3	-2.1183	1.594
A0A2C9M4F4	-2.0998	1.5894
A0A2C9KCJ4	-4.1657	1.5863
A0A2C9LF27	-2.1468	1.5857
A0A2C9KR83	-3.0108	1.5635
A0A2C9LHX3	-1.5397	1.5187
A0A2C9KI62	-2.2433	1.5143
A0A2C9JU34	-1.3284	1.4968
A0A2C9KAH9	-2.6132	1.4861
A0A2C9LX53	-5.9706	1.486
A0A2C9JCY4	-1.6198	1.486
A0A2C9LIX1	-4.4724	1.4756
A0A182ZNF2	-5.8444	1.472
A0A2C9LDU7	-2.3689	1.4715
A0A2C9JEE4	-2.0134	1.4627
A0A2C9KT81	-2.3926	1.4576
A0A2C9JWA7	-2.2996	1.4559
A0A2C9LR51	-2.3968	1.4496
A0A2C9K2Q6	-2.0939	1.4476
A0A2C9L0S5	-2.3997	1.4415
A0A2C9LFY6	-6.8979	1.4206
A0A2C9JQ48	-8.4199	1.4095
A0A2C9JUW1	-3.5712	1.3958
A0A2C9LMV6	-3.7606	1.3868
A0A2C9JJ60	-2.3153	1.3658
A0A2C9LZF7	-2.5608	1.3501
A0A2C9M0Q2	-2.4561	1.3431
A0A2C9JKQ1	-2.2475	1.3426
A0A2C9JX40	-2.605	1.3356
A0A2C9JJ62	-2.6214	1.3334
A0A2C9KSZ6	-3.0987	1.3054
A0A2C9JGI5	-2.3763	1.2958
A0A2C9JYA1	-2.2241	1.2953
A0A2C9KEZ0	-2.6621	1.2889
A0A2C9KIF9	-2.6939	1.2768
A0A2C9JIJ8	-1.7974	1.2745
A0A2C9LYC1	-2.0747	1.2694
A0A2C9JSG6	-2.8132	1.2579
A0A2C9L5X4	-2.7514	1.2336
A0A2C9JKQ7	-2.7711	1.2315
A0A2C9KGJ4	-2.7465	1.2252
A0A2C9JT97	-1.6265	1.2169
A0A2C9KHL9	-2.8474	1.216
A0A2C9JQ26	-2.7123	1.2109
A0A2C9JNJ5	-5.4489	1.1966
A0A2C9LYA2	-3.0252	1.1956
A0A2C9JDL4	-1.0873	1.1893
A0A2C9LRX1	-1.6499	1.173
A0A2C9JIX1	-3.1983	1.1591
A0A2C9JMK4	-3.238	1.143
A0A182YTN2	-0.98433	1.1364
A0A2C9LXS4	-4.2421	1.1235
A0A2C9KVW4	-4.0919	1.1058
A0A2C9LG13	-3.5293	1.1022
A0A2C9JGN1	-2.8	1.0748
A0A2C9KMH2	-3.3712	1.0741
A0A2C9M9B3	-2.6941	1.0705
A0A2C9M777	-2.0722	1.0694
A0A2C9LNN0	-2.0137	1.06
A0A2C9K1R5	-2.1392	1.0574
A0A2C9JII1	-5.1148	1.0563
A0A2C9L4B6	-2.4016	1.0531
A0A2C9K961	-3.7923	1.0492
A0A2C9JC99	-3.5133	1.0424
A0A2C9JEF9	-3.2839	1.0405
A0A2C9KXR1	-0.87652	1.0374
A0A2C9JTX7	-1.9309	1.0296
A0A2C9JLI5	-2.7691	1.0214
A0A2C9M2X7	-2.7876	1.012
A0A2C9JED9	-2.4412	1.0099
A0A2C9M9G4	-1.2235		0.98931
A0A2C9JVA9	-3.5826		0.97588
A0A2C9LNU4	-3.9252		0.96958
A0A2C9LZZ7	-1.2619		0.95445
A0A2C9JBT7	-3.4939		0.94038
A0A2C9KXU7	-8.4596		0.9365
A0A2C9KNY4	-1.6556		0.93103
A0A2C9KBD9	-6.0944		0.92047
A0A2C9LCC3	-1.4216		0.90178
A0A2C9M2G3	-1.6003		0.8862
A0A2C9JEE0	-1.346		0.84891
A0A2C9JKV1	-1.8184		0.84396
A0A2C9M814	-3.3581		0.84229
A0A2C9LJM4	-3.3228		0.81429
A0A2C9L2D8	-0.90584		0.80152
A0A2C9LTD1	-3.8666		0.79147
A0A2C9K7J0	-1.6028		0.75893
A0A2C9KIT9	-5.8379		0.73972
A0A2C9KZZ3	-1.9859		0.73582
A0A2C9KRV5	-3.24		0.7142
A0A2C9JN00	-2.6029		0.69128
A0A5K4FAR9	-2.0859		0.68935
A0A2C9LZ46	-1.3536		0.68661
A0A2C9M0S3	-1.2356		0.68459
A0A2C9LDS5	-1.3556		0.67427
A0A2C9JPV0	-1.1663		0.67084
A0A2C9KBG0	-1.261		0.66311
A0A2C9MA18	-0.84797		0.64785
A0A2C9KXK0	-0.95668		0.59836
A0A2C9KQT2	-1.71		0.57847
A0A2C9LWC4	-0.94684		0.56509
A0A2C9LMB7	-1.4163		0.55546
A0A2C9KZA8	-1.0413		0.51912
A0A2C9JWW9	-0.88876		0.5093
A0A2C9JGU2	-0.84269		0.48564
A0A2C9K622	-0.55136		0.47362
A0A2C9KFX6	-1.2215		0.47131
O77003	-1.1401		0.46706
A0A182YTL1	-0.92898		0.4536
A0A2C9JJ59	-2.7249		0.40546
A0A2C9LZF2	-1.1743		0.39822
A0A2C9KFF2	-0.70898		0.39394
A0A2C9K8D8	-1.0406		0.38316
A0A2C9KD14	-0.74648		0.37998
A0A2C9KI31	-0.9091		0.31368
C4QL66	-0.4791		0.27697
G4VTQ0	-0.60873		0.27547
A0A2C9KEH3	-0.60531		0.27474
A0A2C9L110	-1.5467		0.26769
A0A182YTV1	-0.71408		0.26563
A0A2C9K6R6	-0.43338		0.25247
A0A2C9JIY1	-0.49598		0.23703
A0A2C9LAP5	-0.49276		0.235
A0A2C9JIA9	-0.47923		0.22646
A0A2C9L6J9	-0.67747		0.22502
A0A2C9LDC6	-1.1607		0.22184
A0A182YU58	-0.61918		0.21406
A0A2C9JYN6	-0.64612		0.20766
A0A2C9K969	-0.19189		0.20565
A0A2C9M4H6	-0.54333		0.20189
A0A2C9LB17	-0.43136		0.20189
A0A2C9KKP4	-0.34399		0.19951
A0A2C9LYB5	-0.56658		0.19574
A0A2C9JL31	-0.35833		0.19309
A0A2C9JF26	-0.34712		0.18904
A0A2C9MA53	-0.31293		0.18725
A0A2C9LDT5	-0.32019		0.17888
A0A2C9M549	-0.64626		0.17503
A0A2C9JED8	-0.27209		0.1697
A0A5K4F8N8	-0.44302		0.16969
A0A2C9LS87	-0.1921		0.13774
A0A2C9KVR9	-0.20228		0.13746
A0A2C9LJ07	-0.21089		0.13585
E9LZR7	-0.19282		0.13034
A0A2C9JDZ3	-0.18595		0.11829
A0A2C9JUV8	-0.18297		0.11673
A0A2C9JQI5	-0.15768		0.11039
A0A2C9JEP6	-0.19242		0.10591
A0A2C9LPW3	-0.13257		0.095102
P13566	-0.12027		0.087302
A0A2C9KT65	-0.12628		0.085062
Q8T9N5	-0.096724		0.071763
A0A2C9KID3	-0.084055		0.06308
A0A2C9K6Y1	-0.070994		0.050316
A0A2C9K7A5	-0.084659		0.039069
A0A2C9KFB6	-0.046136		0.033413
A0A2C9JFQ3	-0.035394		0.025866
A0A2C9JCT8	-0.025735		0.020261
A0A2C9LMM6	-0.055088		0.017514
A0A2C9LS89	-0.021118		0.015614
A0A2C9JVS4	-0.034904		0.010828
A0A2C9K9Z8	-0.011906		0.0088671
A0A2C9LJM9	-0.011819		0.0088026
A0A2C9LGP3	-0.0035982		0.0028772
A0A2C9M2G0	4.1194	4.3764
A0A2C9LW32	4.2252	4.3372
A0A2C9K8S8	2.9436	4.218
A0A182YTN9	4.2161	3.9622
A0A2C9KDK9	3.4331	3.8684
A0A182YTZ4	4.3733	3.6733
A0A182YTV5	2.5419	3.4398
A0A2C9KH87	2.7629			3.4151
A0A2C9JZ88	4.4452	3.3878
A0A2C9JLV0	3.1804	3.3824
A0A2C9K4X1	4.0496	3.3581
A0A1C7D012	5.7413	3.2321
A0A2C9K6U0	2.3286	3.2281
A0A2C9K1A5	2.5435	3.21
J7JGR6	2.5414	3.1958
A0A2C9L1T3	3.0913	3.1061
A0A2C9KS50	4.1061	3.1012
A0A2C9L2Z0	2.2073	3.0085
A0A2C9KZ52	4.5403	2.9888
A0A2C9KEV4	2.2649	2.9453
A0A2C9KQ96	3.3022	2.9357
A0A2C9LIC7	5.9989	2.9282
A0A2C9KFA6	2.1051	2.9081
A0A2C9KGE7	2.2603	2.867
A0A2C9K3Y9	2.2717	2.8457
A0A2C9KB11	2.3915	2.8349
A0A2C9JFW4	2.6804	2.8201
A0A2C9LDT7	2.7211	2.7765
A0A2C9LN40	2.418	2.7489
A0A2C9JRA5	2.1079	2.7215
A0A2C9L2Q8	2.126	2.713
A0A2C9JZC6	2.6096	2.6844
A0A2C9KES5	2.2469	2.675
A0A2C9K567	2.0414	2.6514
A0A2C9KGE4	6.0193	2.577
A0A2C9KZL1	2.5037	2.562
A0A2C9M206	6.9987	2.5597
A0A2C9M761	3.0405	2.5563
A0A2C9KT68	2.5888	2.5504
A0A2C9L0V8	4.4434	2.5403
A0A2C9M1Z9	2.4274	2.4927
A0A2C9MA05	2.2937	2.4763
A0A2C9KLX3	2.1867	2.4429
A0A182YTM6	2.2739	2.4407
A0A2C9KN83	6.2963	2.4331
A0A2C9M4X4	2.0414	2.4005
A0A2C9KU06	3.4493	2.3209
A0A2C9LI19	2.785	2.3152
A0A2C9M3C1	3.7632	2.2996
A0A2C9K1M5	2.5216	2.2884
A0A2C9M9F6	2.6335	2.2823
A0A2C9KIQ1	2.7032	2.221
A0A2C9LP52	5.3894	2.2196
A0A2C9K8K4	2.1874	2.2095
A0A2C9KMP1	1.947	2.1851
A0A2C9K4U7	3.6879	2.1706
A0A2C9KY27	2.7567	2.1204
B5L013	2.1099	2.0799
A0A2C9LZ18	2.1622	2.0162
A0A2C9LZX7	2.6043	1.969
A0A2C9LZL9	1.7646	1.9678
A0A182YTK6	5.0211	1.8657
A0A2C9JPW0	2.1343			1.8657
A0A2C9LAR0	2.0041	1.8497
A0A2C9KYL5	2.0992	1.839
A0A2C9JD08	1.6715	1.8091
A0A2C9JS51	2.3564	1.772
A0A2C9L4W7	3.5897	1.7574
A0A2C9KWI6	1.8225	1.7482
A0A2C9KYN2	2.3135	1.7354
A0A2C9K747	1.6743	1.718
A0A2C9JTE2	3.2198	1.7127
A0A2C9LBH9	2.3727	1.7016
A0A2C9LHM1	2.1405	1.6979
A0A2C9LU85	2.6204	1.68
A0A2C9KZ09	1.5225	1.6645
A0A2C9JPV6	1.4361	1.6479
A0A2C9KV22	1.7468	1.6458
A0A2C9L8N3	3.6385	1.6436
A0A2C9KXC9	0.6742	1.6376
A0A2C9LBY8	4.6732	1.5199
A0A2C9JW72	2.5699			1.4912
A0A2C9JYM5	1.5575	1.4702
A0A2C9LGZ9	2.8167	1.4532
A0A2C9LLE2	1.5211	1.4434
A0A2C9LII8	3.1122	1.4206
A0A2C9LV66	1.6213	1.3912
A0A2C9L767	1.5514	1.3627
A0A182YTY8	2.2766			1.3112
A0A2C9LTC4	2.7779	1.2898
A0A2C9K0C2	2.1738	1.2733
A0A2C9M688	1.6541	1.2699
A0A2C9KAT3	2.59	1.2004
A0A2C9JT15	1.1938			1.1466
A0A2C9KD21	2.6734	1.1425
A0A2C9JYX5	2.7476	1.1136
A0A182YTS9	0.81171	1.1125
A0A2C9K0Q0	3.2413	1.1072
A0A3Q0KCX1	3.7375	1.078
A0A182Z1X8	3.4015	1.041
A0A2C9LQV6	1.8524		0.99925
A0A2C9LAM5	3.9579		0.97408
A0A2C9KRE4	0.96355		0.95956
A0A2C9JQI8	1.9518		0.94293
A0A2C9KRL8	0.74833		0.9299
A0A2C9JQJ1	1.5456		0.91203
A0A2C9LAA7	1.0124		0.896
A0A2C9JRQ3	1.9269		0.89272
A0A2C9LVY9	0.83218		0.84462
A0A2C9K6J4	1.5323		0.81712
A0A2C9M3U0	1.0508		0.79358
A0A5K4F3J1	2.3913		0.79352
A0A2C9K0Q4	2.1639		0.78934
A0A2C9L5G3	2.413		0.78726
A0A2C9LDJ9	1.4972		0.77881
A0A2C9KH92	2.1132		0.77338
A0A2C9KJP3	4.2444		0.7657
A0A2C9M8C8	3.0137		0.74168
A0A2C9LWE8	2.9077		0.71805
A0A2C9JRP1	0.96208		0.71261
A0A2C9JSY7	1.5073		0.70774
A0A2C9JBM8	0.94219		0.69368
A0A2C9LXY7	4.7194		0.67934
A0A182YTZ7	0.44271		0.67288
A0A2C9JX65	0.56195		0.66121
A0A2C9KVF0	1.9044		0.65642
A0A2C9KXR6	1.4997		0.64938
A0A2C9JN16	1.4739		0.63989
A0A2C9K1S9	1.8097		0.63667
A0A2C9LZD9	3.9346		0.61916
A0A182YTM4	0.94742		0.61863
A0A2C9JHG8	1.9829		0.59691
A0A2C9LIG5	1.6913		0.58918
A0A2C9KTV2	2.8366		0.58408
A0A2C9LYS7	0.82879		0.54503
A0A2C9LJ73	1.1159		0.54046
A0A2C9KKQ8	1.1902		0.54036
A0A2C9M2N3	0.6788		0.53687
A0A2C9K773	0.86844		0.51596
A0A2C9KAH5	1.5179		0.51306
A0A2C9K0G5	1.2202		0.5109
A0A2C9LND6	2.8148		0.50703
A0A2C9JMH8	0.32027		0.49626
A0A2C9JRX4	0.95436		0.48557
A0A2C9LDM8	0.45811		0.47072
A0A2C9KGI5	0.58751		0.46736
A0A2C9JCM8	1.6769		0.46586
A0A2C9KBV6	1.6402		0.46474
A0A2C9JQ28	1.2487		0.45077
Q26565	1.7274		0.44361
A0A2C9KW74	0.78997		0.4419
A0A182YTQ2	0.75336		0.44104
A0A182ZR68	1.0966		0.42761
A0A2C9K1T9	2.0147		0.42263
A0A2C9JLV1	0.49168		0.42109
A0A2C9LVN0	3.2666		0.41438
A0A2C9LSY8	0.88516		0.40751
A0A5K4F8A5	0.3254		0.4028
A0A2C9LHU8	1.0359		0.3553
A0A2C9JYQ0	2.1009		0.35028
A0A2C9JCT5	1.6997		0.33598
A0A2C9JS55	2.2389		0.32632
A0A2C9L1V2	0.56752		0.31676
A0A913KPM2	1.4525		0.31412
A0A2C9K9S2	0.2262		0.30615
A0A2C9K5L4	0.33175		0.29662
A0A2C9L3T5	0.20171		0.2572
A0A2C9LH56	0.20096		0.25575
A0A3Q0KPZ3	0.82063		0.23851
A0A2C9LG28	0.18229		0.2212
A0A2C9L092	0.77317		0.21953
A0A2C9JFF1	0.9716		0.20757
A0A2C9LMG4	0.45303		0.20268
G4VFE1	0.60592		0.20212
A0A2C9JSH3	0.17118		0.20179
A0A2C9L9F5	0.32729		0.19289
A0A2C9LBZ0	0.16161		0.18576
A0A2C9KJA2	0.59918		0.18195
A0A2C9L7N6	0.52073		0.17864
A0A2C9K7F1	0.39156		0.17485
A0A182YTZ0	0.36437		0.16931
A0A2C9KB77	0.14449		0.16639
A0A182YTP1	0.14358		0.16499
A0A2C9KB73	0.14317		0.16435
A0A2C9M460	0.14114		0.16125
A0A5K4FAQ2	0.1353		0.15243
A0A2C9JBA2	0.27957		0.14483
A0A2C9JX43	0.13241		0.14078
A0A2C9KE22	0.12554		0.13814
A0A2C9JTZ6	0.12847		0.13515
A0A2C9JZU4	0.16766		0.12069
A0A2C9M181	0.11343		0.1146
A0A2C9JIV9	0.25532		0.11187
A0A2C9LUS5	0.24448		0.11156
P32070	0.33709		0.1064
A0A2C9KUU9	0.10508		0.1038
A0A2C9L7I3	0.48131		0.099837
A0A2C9K9G5	0.25306		0.098953
A0A2C9K658	0.096438		0.098704
A0A2C9K518	0.18143		0.094708
A0A2C9KXF5	0.09029		0.085723
A0A2C9K4P1	0.13124		0.083128
A0A2C9KYT4	0.34557		0.07844
A0A2C9LQ28	0.081354		0.07542
A0A2C9LS68	0.076016		0.069477
A0A2C9JY96	0.070679		0.067763
A0A2C9K9R8	0.07443		0.067742
A0A2C9JEY5	0.15173		0.064579
A0A2C9JYL0	0.053087		0.048663
A0A2C9LLZ4	0.043263		0.038677
A0A2C9L0T1	0.041496		0.036931
A0A2C9M330	0.04137		0.036806
A0A2C9JUV6	0.021038		0.016667
A0A2C9KBD5	0.020941		0.016587
A0A182YU18	0.014305		0.011142
A0A2C9LBF9	0.010725		0.0088296
A0A2C9JLE7	0.0096124		0.0047979
A0A2C9JCC1	0.004477		0.0034023
